# Spike protein binding prediction with neutralizing antibodies of SARS-CoV-2

**DOI:** 10.1101/2020.02.22.951178

**Authors:** Tamina Park, Sang-Yeop Lee, Seil Kim, Mi Jeong Kim, Hong Gi Kim, Sangmi Jun, Seung Il Kim, Bum Tae Kim, Edmond Changkyun Park, Daeui Park

## Abstract

Coronavirus disease 2019 (COVID-19) is a new emerging human infectious disease caused by Severe Acute Respiratory Syndrome Coronavirus 2 (SARS-CoV-2, also previously known as 2019-nCoV), originated in Wuhan seafood and animal market, China. Since December 2019, more than 69,000 cases of COVID-19 have been confirmed in China and quickly spreads to other counties. Currently, researchers put their best efforts to identify effective drugs for COVID-19. The neutralizing antibody, which binds to viral capsid in a manner that inhibits cellular entry of virus and uncoating of the genome, is the specific defense against viral invaders. In this study, we investigate to identify neutralizing antibodies that can bind to SARS-CoV-2 Sipke (S) protein and interfere with the interaction between viral S protein and a host receptor by bioinformatic methods. The sequence analysis of S protein showed two major differences in the RBD region of the SARS-CoV-2 S protein compared to SARS-CoV and SARS-CoV related bat viruses (btSARS-CoV). The insertion regions were close to interacting residues with the human ACE2 receptor. Epitope analysis of neutralizing antibodies revealed that SARS-CoV neutralizing antibodies used conformational epitopes, whereas MERS-CoV neutralizing antibodies used a common linear epitope region, which contributes to form the β-sheet structure in MERS-CoV S protein and deleted in SARS-CoV-2 S protein. To identify effective neutralizing antibodies for SARS-CoV-2, the binding affinities of neutralizing antibodies with SARS-CoV-2 S protein were predicted and compared by antibody-antigen docking simulation. The result showed that CR3022 neutralizing antibody from human may have higher binding affinity with SARS-CoV-2 S protein than SARS-CoV S protein. We also found that F26G19 and D12 mouse antibodies could bind to SARS-CoV S protein with high affinity. Our findings provide crucial clues towards the development of antigen diagnosis, therapeutic antibody, and the vaccine against SARS-CoV-2.
