## Supplementary Table S1 for "Spike protein binding prediction with neutralizing antibodies of SARS-CoV-2"

### Sheet: S1
Table S1. Spike protein gene sequences used in this study
Taxonomy	Strain	Location	Host	DB	Accession number
SARS-CoV-2	VIC01	Oceania/Australia/Victoria/Clayton	Homo sapiens	GISAID	EPI ISL 406844
SARS-CoV-2	SZTH-001	Asia/China/Guandong/Shenzhen	Homo sapiens	GISAID	EPI ISL 406592
SARS-CoV-2	1	Asia/Singapore	Homo sapiens	GISAID	EPI ISL 406973
SARS-CoV-2	Wuhan-Hu-1	Asia/China/Hubei/Wuhan	Homo sapiens	GISAID	EPI ISL 402125
SARS-CoV-2	02	Europe/England	Homo sapiens	GISAID	EPI ISL 407073
SARS-CoV-2	IDF0373	Europe/France/Ile-de-France/Paris	Homo sapiens	GISAID	EPI ISL 406597
SARS-CoV-2	BavPat1	Europe/Germany/Bavaria/Munich	Homo sapiens	GISAID	EPI ISL 406862
SARS-CoV-2	20SF014	Asia/China/Guandong/Shenzhen	Homo sapiens	GISAID	EPI ISL 403934
SARS-CoV-2	IL1	NorthAmerica/USA/Illinois/Chicago	Homo sapiens	GISAID	EPI ISL 404253
SARS-CoV-2	CA1	NorthAmerica/USA/California/LosAngeles	Homo sapiens	GISAID	EPI ISL 406034
SARS-CoV-2	WIV02	Asia/China/Hubei/Wuhan	Homo sapiens	GISAID	EPI ISL 402127
SARS-CoV-2	01	Europe/England	Homo sapiens	GISAID	EPI ISL 407071
SARS-CoV-2	HBCDC-HB-01	Asia/China/Hubei/Wuhan	Homo sapiens	GISAID	EPI ISL 402132
SARS-CoV-2	20SF174	Asia/China/Guangdong/Zhuhai	Homo sapiens	GISAID	EPI ISL 406531
SARS-CoV-2	SZTH-004	Asia/China/Guandong/Shenzhen	Homo sapiens	GISAID	EPI ISL 406595
btSARS-CoV	RaTG13	Asia/China/Yunnan/Pu'er	Rhinolophus affinis	GISAID	EPI ISL 402131
btSARS-CoV	bat-SL-CoVZC45	Asia/China	Rhinolophus sinicus	ViPR	AVP78031
btSARS-CoV	WIV1	Asia/China	Rhinolophus sinicus	ViPR	AGZ48831
btSARS-CoV	WIV16	Asia/China	Rhinolophus sinicus	ViPR	ALK02457
SARS-CoV	Frankfurt 1	Europe/Germany/Hessen/Frankfurt	Homo sapiens	ViPR	AAP33697
SARS-CoV	Tor2	NorthAmerica/Canada/Ontario/Toronto	Homo sapiens	ViPR	AAP41037
SARS-CoV	Urbani	NorthAmerica/USA	Homo sapiens	ViPR	AYV99803
btSARS-CoV	YNLF-31C	Asia/China	Rhinolophus ferrumequinum	ViPR	AKZ19076
btSARS-CoV	HKU3-7	Asia/China	Rhinolophus sinicus	ViPR	ADE34755
btSARS-CoV	HKU3-12	Asia/China	Rhinolophus sinicus	ViPR	ADE34812
btSARS-CoV	HKU3-2	Asia/China	Rhinolophus sinicus	ViPR	AAZ41329
btSARS-CoV	HKU3-1	Asia/China	Rhinolophus sinicus	ViPR	AAY8886
